# Improving tuberculosis surveillance by detecting international transmission using publicly available whole-genome sequencing data

**DOI:** 10.1101/834150

**Authors:** Andrea Sanchini, Christine Jandrasits, Julius Tembrockhaus, Thomas Andreas Kohl, Christian Utpatel, Florian P. Maurer, Stefan Niemann, Walter Haas, Bernhard Y. Renard, Stefan Kröger

**Author notes:** Equal contribution (Andrea Sanchini, Christine Jandrasits). **Corresponding author information** Bernhard Y. Renard, Hasso Plattner Institute, Faculty for Digital Engineering, University of Potsdam, Potsdam, Germany. **Conflict of interest:** None declared.

## Abstract

**Introduction:** Improving the surveillance of tuberculosis (TB) is especially important for multidrug-resistant (MDR) and extensively drug-resistant (XDR)-TB. The large amount of publicly available whole-genome sequencing (WGS) data for TB gives us the chance to re-use data and to perform additional analysis at a large scale.

**Aim:** We assessed the usefulness of raw WGS data of global MDR/XDR-TB isolates available from public repositories to improve TB surveillance.

**Methods:** We extracted raw WGS data and the related metadata of Mycobacterium tuberculosis isolates available from the Sequence Read Archive. We compared this public dataset with WGS data and metadata of 131 MDR- and XDR-TB isolates from Germany in 2012-2013.

**Results:** We aggregated a dataset that includes 1,081 MDR and 250 XDR isolates among which we identified 133 molecular clusters. In 16 clusters, the isolates were from at least two different countries. For example, cluster2 included 56 MDR/XDR isolates from Moldova, Georgia, and Germany. By comparing the WGS data from Germany and the public dataset, we found that 11 clusters contained at least one isolate from Germany and at least one isolate from another country. We could, therefore, connect TB cases despite missing epidemiological information.

**Conclusion:** We demonstrated the added value of using WGS raw data from public repositories to contribute to TB surveillance. By comparing the German and the public dataset, we identified potential international transmission events. Thus, using this approach might support the interpretation of national surveillance results in an international context.
