## Supplementary Table 3 for "Improving tuberculosis surveillance by detecting international transmission using publicly available whole-genome sequencing data"

### Sheet: GermanyMDR
Characteristics of the 131 multi- and extensively drug resistant Mycobacterium tuberculosis isolates from Germany analyzed in this study.
We could find demographic and epidemiological information in the national TB notification system for 129 isolates.
Four isolates were classified as not multi-resistent according to the molecular drug resistance prediction.
MDR: multidrug resistant; XDR: extensively drug-resistant; NA: not available; S: Streptomycin; E: Ethambutol; Z: Pyrazinamide; R: Rifampicin; H: isoniazid; Mfx: Moxifloxacin, Lfx: Levofloxacin, Ofx: Ofloxacin, Amk: Amikacin; Cm: Capreomycin, Km: Kanamycin; Res: resistant; Sus: susceptible
Isolate	Cluster	No. of isolates in	Molecular drug	Year of isolation	Patient	Patient	Federal state of	Antibiotic susceptibility test results											Phenotypic drug
ID	name	the cluster	resistance prediction		country of birth	nationality	isolation	S	E	Z	R	H	Mfx	Lfx	Ofx	Amk	Cm	Km	resistance prediction
10162-13		1	MDR	2013	Kyrgyzstan	Kyrgyzstan	Baden-Württemberg	Res	Sus	Res	Res	Res	Sus	NA	Sus	Sus	Sus	Sus	MDR
10284-13		1	MDR	2013	Russia	Russia	Saxony	Res	Res	Res	Res	Res	NA	NA	Sus	Sus	Sus	NA	MDR
10346-12	59	3	MDR	2012	Georgia	Georgia	Saxony	Res	Res	Sus	Res	Res	NA	NA	NA	NA	NA	NA	MDR
10428-12	59	3	MDR	2012	Ukraine	Ukraine	Hesse	Res	Sus	Sus	Res	Res	NA	NA	NA	NA	NA	NA	MDR
10490-13		1	MDR	2013	Kazakhstan	Kazakhstan	Lower Saxony	Res	Res	Res	Res	Res	NA	NA	NA	NA	NA	NA	MDR
10505-13		1	MDR	2013	Somalia	Somalia	Hesse	Res	Sus	Res	Res	Res	NA	NA	NA	NA	NA	NA	MDR
10655-12	126	2	XDR	2012	Lebanon	Lebanon	North Rhine- Westphalia	Res	Res	Res	Res	Res	Res	NA	Res	Res	Res	NA	XDR
10743-13		1	MDR	2013	Pakistan	Pakistan	North Rhine- Westphalia	Res	Res	Res	Res	Res	Res	NA	Res	Sus	Sus	NA	MDR
10759-13		1	MDR	2013	Vietnam	Vietnam	Hamburg	Res	Res	Res	Res	Res	NA	NA	Sus	Res	Res	NA	MDR
10840-13		1	MDR	2013	India	India	Saxony-Anhalt	Sus	Sus	Sus	Res	Res	Sus	Res	Res	Sus	Sus	NA	MDR
10896-12	54	3	MDR	2013	Germany	Germany	North Rhine- Westphalia	Res	Res	Res	Res	Res	NA	NA	Sus	Sus	Sus	NA	MDR
10926-12	127	2	MDR	2012	Ukraine	Ukraine	North Rhine- Westphalia	Res	Sus	Res	Res	Res	NA	NA	Sus	Sus	Sus	NA	MDR
10962-13	2	56	MDR	2013	Romania	Romania	Lower Saxony	Res	Sus	Sus	Res	Res	NA	NA	Sus	Sus	Sus	NA	MDR
11132-13		1	MDR	2013	Ukraine	Ukraine	Saxony-Anhalt	Res	Sus	Sus	Res	Res	NA	NA	NA	NA	NA	NA	MDR
11250-12	125	2	MDR	2012	Bulgaria	Bulgaria	Rhineland-Palatinate	Sus	Sus	Sus	Res	Res	NA	NA	Sus	Sus	Sus	Sus	MDR
11355-13		1	XDR	2013	Poland	Poland	North Rhine- Westphalia	Res	Sus	Res	Res	Res	Sus	NA	NA	Sus	Sus	NA	MDR
11460-12	127	2	MDR	2012	Nepal	Nepal	North Rhine- Westphalia	Res	Res	Res	Res	Res	NA	NA	Sus	Sus	Sus	NA	MDR
11686-13	125	2	MDR	2013	Kosovo	Kosovo	Hesse	Res	Res	Res	Res	Res	NA	NA	Sus	Sus	Sus	NA	MDR
11883-13	9	18	MDR	2013	Georgia	Georgia	Bavaria	Res	Res	Res	Res	Res	NA	NA	NA	NA	NA	NA	MDR
11960-13		1	MDR	2012	Russia	Russia	Brandenburg	Res	Res	Res	Res	Res	NA	NA	Sus	Sus	Sus	NA	MDR
11987-13		1	MDR	2013	Russia	Russia	NA	Res	Res	Res	Res	Res	NA	NA	NA	NA	NA	NA	MDR
12009-13		1	MDR	2013	Nigeria	Nigeria	North Rhine- Westphalia	Res	Sus	Sus	Res	Res	NA	NA	NA	NA	NA	NA	MDR
12016-13	103	2	MDR	2013	Georgia	Georgia	Bavaria	Res	Res	Res	Res	Res	NA	NA	NA	NA	NA	NA	MDR
12017-13		1	MDR	2013	Romania	Romania	Bavaria	Res	Sus	Sus	Res	Res	NA	NA	Sus	Sus	Sus	NA	MDR
12018-13		1	XDR	2013	Azerbaijan	Azerbaijan	Bavaria	Res	Sus	Res	Res	Res	Sus	NA	Res	Res	Sus	NA	XDR
12041-13		1	MDR	2013	Germany	Germany	Rhineland-Palatinate	Res	Res	Res	Res	Res	NA	NA	NA	NA	NA	NA	MDR
12103-13	21	6	MDR	2013	Syria	Syria	Schleswig-Holstein	Res	Res	Res	Res	Res	Res	Res	Res	Sus	Sus	NA	MDR
1244-13	12	10	MDR	2013	Germany	Germany	North Rhine- Westphalia	Res	Res	Res	Res	Res	NA	NA	Sus	Sus	Sus	NA	MDR
12466-13	12	10	MDR	2013	Lithuania	Lithuania	North Rhine- Westphalia	Res	Res	Res	Res	Res	NA	NA	Sus	Sus	Sus	NA	MDR
12471-13		1	MDR	2013	Germany	Kasachstan	Schleswig-Holstein	Res	Res	Res	Res	Res	Sus	Res	Res	Sus	Sus	NA	MDR
12487-13	12	10	MDR	2013	Poland	Germany	Berlin	Res	Sus	Res	Res	Res	NA	NA	Sus	Sus	Sus	NA	MDR
12510-13		1	MDR	2013	Abroad	Abroad	Hamburg	Res	Res	Res	Res	Res	Res	Res	Res	Sus	Sus	NA	MDR
1296-12	5	30	MDR	2012	Abroad	Abroad	North Rhine- Westphalia	Res	Res	Res	Res	Res	NA	NA	NA	NA	NA	NA	MDR
1298-12		1	MDR	2012	Kazakhstan	Kazakhstan	North Rhine- Westphalia	Res	Sus	Res	Res	Res	NA	NA	NA	NA	NA	NA	MDR
13344-13	9	18	MDR	2013	Romania	Germay	Bavaria	Res	Res	Res	Res	Res	NA	NA	Sus	Sus	Sus	NA	MDR
134-13	126	2	XDR	2013	Lebanon	Lebanon	North Rhine- Westphalia	Res	Res	Res	Res	Res	Res	NA	Res	Res	Res	NA	XDR
13432-13		1	MDR	2013	Kazakhstan	Kazakhstan	Schleswig-Holstein	Res	Res	Res	Res	Res	Sus	NA	Sus	Res	Res	NA	MDR
13739-13		1	XDR	2013	Armenia	Armenia	Schleswig-Holstein	Res	Res	Res	Res	Res	Res	Res	NA	Res	Res	NA	XDR
13898-13		1	MDR	2013	Azerbaijan	Azerbaijan	North Rhine- Westphalia	Res	Sus	Res	Res	Res	Res	NA	Res	Sus	Sus	NA	MDR
14102-13		1	not multidrug resistant	2013	Thailand	Thailand	NA	Res	Res	Res	Res	Res	Sus	NA	Res	Sus	Sus	NA	MDR
14217-13		1	MDR	2013	Sri Lanka	Sri Lanka	North Rhine- Westphalia	Res	Sus	Sus	Res	Res	NA	NA	Sus	Sus	Sus	NA	MDR
14489-13		1	MDR	2013	Camerun	Camerun	Bremen	Res	Res	Res	Res	Res	NA	NA	Sus	Sus	Sus	NA	MDR
1560-12		1	MDR	2012	Ukraine	Deutschland	Lower Saxony	Res	Res	Res	Res	Res	NA	NA	Sus	Sus	Sus	NA	MDR
1571-12	128	2	MDR	2012	Germany	Germany	Lower Saxony	Res	Sus	Sus	Res	Res	NA	NA	NA	NA	NA	NA	MDR
1635-12		1	MDR	2012	Germany	Germany	Lower Saxony	Res	Sus	Sus	Res	Res	NA	NA	NA	NA	NA	NA	MDR
1725-13		1	MDR	2013	Russia	Russia	Baden-Württemberg	Res	Res	Res	Res	Res	NA	NA	NA	NA	NA	NA	MDR
2065-13		1	MDR	2013	Russia	Germany	Hamburg	Res	Res	Sus	Res	Res	NA	NA	NA	NA	NA	NA	MDR
2135-12		1	MDR	2012	NA	NA	NA	NA	NA	NA	NA	NA	NA	NA	NA	NA	NA	NA	NA
2303-12		1	MDR	2012	Camerun	Camerun	Lower Saxony	Res	Res	Res	Res	Res	NA	NA	NA	NA	NA	NA	MDR
2378-13		1	MDR	2013	Russia	Russia	North Rhine- Westphalia	Res	Sus	Sus	Res	Res	NA	NA	Sus	Sus	Sus	NA	MDR
253-12	129	2	MDR	2012	Germany	Germany	Baden-Württemberg	Res	Res	Res	Res	Res	NA	NA	Sus	Sus	Sus	NA	MDR
254-12	129	2	MDR	2012	Germany	Germany	Baden-Württemberg	Res	Res	Res	Res	Res	NA	NA	Sus	Sus	Sus	NA	MDR
2636-13		1	MDR	2013	India	India	Saxony-Anhalt	Res	Res	Res	Res	Res	NA	NA	NA	NA	NA	NA	MDR
2709-13		1	MDR	2013	Romania	Romania	Baden-Württemberg	Res	Res	Res	Res	Res	NA	NA	NA	NA	NA	NA	MDR
2718-13		1	MDR	2013	Afghanistan	Deutschland	North Rhine- Westphalia	Sus	Sus	Sus	Res	Res	NA	NA	NA	NA	NA	NA	MDR
2823-13		1	MDR	2013	Georgia	Georgia	Berlin	Res	Sus	Sus	Res	Res	NA	NA	NA	NA	NA	NA	MDR
2955-12	124	2	XDR	2012	Russia	Russia	Hesse	Res	Res	Res	Res	Res	NA	NA	NA	NA	NA	NA	MDR
3007-13	12	10	XDR	2013	Algeria	Algeria	North Rhine- Westphalia	Res	Res	Res	Res	Res	Res	NA	Res	Sus	Sus	NA	MDR
304-13	53	3	MDR	2013	Romania	Romania	Bavaria	Res	Res	Sus	Res	Res	NA	NA	Sus	Res	Sus	NA	MDR
3106-13		1	MDR	2013	Russia	Russia	Hesse	Res	Sus	Sus	Res	Res	NA	NA	Sus	Sus	Sus	NA	MDR
3116-13		1	MDR	2013	India	India	North Rhine- Westphalia	Res	Sus	Res	Res	Res	NA	NA	Sus	Sus	Sus	NA	MDR
3125-13			MDR	2013	Abroad	Abroad	Hamburg	Res	Res	Res	Res	Res	Res	Res	Res	Sus	Sus	NA	MDR
3201-12		1	MDR	2012	China	China	Saxony	Res	Sus	Sus	Res	Res	NA	NA	NA	NA	NA	NA	MDR
3290-12		1	MDR	2012	Kenia	Kenia	Saarland	Sus	Sus	Sus	Res	Res	NA	NA	NA	NA	NA	NA	MDR
3413-12		1	MDR	2012	Kazakhstan	Deutschland	Brandenburg	Res	Sus	Sus	Res	Res	NA	NA	NA	NA	NA	NA	MDR
3593-12	2	56	MDR	2012	Germany	Germany	Schleswig-Holstein	Res	Sus	Sus	Res	Res	NA	NA	NA	NA	NA	NA	MDR
3617-12	128	2	MDR	2012	Germany	Germany	Lower Saxony	Res	Sus	Sus	Res	Res	NA	NA	NA	NA	NA	NA	MDR
4038-12		1	MDR	2012	Germany	Germany	North Rhine- Westphalia	Res	Sus	Sus	Res	Res	NA	NA	NA	NA	NA	NA	MDR
4153-13	24	5	MDR	2013	Georgia	Georgia	Berlin	Res	Res	NA	Res	Res	NA	NA	NA	NA	NA	NA	MDR
4245-13	12	10	XDR	2013	Lithuania	Lithuania	Berlin	Res	Res	Res	Res	Res	Res	NA	Res	Sus	Sus	NA	MDR
4305-13	124	2	MDR	2012	Russia	Russia	Berlin	Res	Res	Res	Res	Res	NA	NA	Sus	Sus	Sus	NA	MDR
4345-12		1	MDR	2012	Russia	Russia	Brandenburg	Res	Res	Res	Res	Res	NA	NA	Sus	Res	Res	NA	MDR
4517-13		1	MDR	2013	Russia	Russia	Saxony	Res	Res	Res	Res	Res	NA	NA	Sus	Sus	Sus	NA	MDR
4556-12		1	not multidrug resistant	2012	NA	NA	Saxony	Res	Sus	Sus	Res	Res	NA	NA	Sus	Sus	Sus	NA	MDR
4563-13		1	MDR	2013	Bulgaria	Bulgaria	Hesse	Sus	Sus	Sus	Res	Res	NA	NA	NA	NA	NA	NA	MDR
4751-13		1	MDR	2013	Russia	Russia	Bavaria	Res	Sus	Res	Res	Res	NA	NA	Sus	Sus	Sus	NA	MDR
479-12		1	MDR	2012	Romania	Germay	Bavaria	Res	Res	Sus	Res	Res	NA	NA	Sus	Sus	Sus	NA	MDR
4798-13		1	MDR	2013	Russia	Russia	Saxony	Res	Res	Sus	Res	Res	NA	NA	Sus	Sus	Sus	NA	MDR
4839-12		1	MDR	2012	Germany	Germany	Saxony-Anhalt	Res	Sus	Sus	Res	Res	NA	NA	Sus	Sus	Sus	NA	MDR
4893-12		1	MDR	2012	Peru	Peru	North Rhine- Westphalia	Res	Sus	Sus	Res	Res	NA	NA	Sus	Sus	Sus	NA	MDR
4960-13		1	XDR	2013	Russia	Russia	Berlin	Res	Res	Res	Res	Res	Res	NA	Res	Res	Res	NA	XDR
5033-12		1	MDR	2012	Russia	NA	Berlin	Res	Sus	Sus	Res	Res	NA	NA	NA	NA	NA	NA	MDR
5096-13		1	XDR	2013	Russia	Russia	Saxony	Res	Sus	Sus	Res	Res	Res	NA	Res	Sus	Sus	NA	MDR
5158-12		1	MDR	2012	Russia	Russia	North Rhine- Westphalia	Res	Sus	Res	Res	Res	NA	NA	Sus	Sus	Sus	NA	MDR
5190-13	35	4	XDR	2013	Georgia	Georgia	Baden-Württemberg	Res	Sus	Sus	Res	Res	Res	Res	Res	Sus	Sus	NA	MDR
521-14		1	MDR	2014	Russia	Russia	Mecklenburg-Vorpommern	NA	Res	NA	Res	Res	NA	NA	NA	NA	NA	NA	MDR
5271-12		1	MDR	2012	Ethiopia	Ethiopia	North Rhine- Westphalia	Sus	Res	Res	Res	Res	Sus	NA	Sus	Sus	Sus	Sus	MDR
5366-12			MDR	2012	Ukraine	Ukraine	Bavaria	Res	Res	Sus	Res	Res	NA	NA	Sus	Sus	Sus	NA	MDR
5439-12		1	MDR	2012	Romania	Germay	Bavaria	Sus	Sus	Sus	Res	Res	NA	NA	NA	NA	NA	NA	MDR
565-12		1	MDR	2012	Kazakhstan	Kazakhstan	North Rhine- Westphalia	Res	Sus	Sus	Res	Res	NA	NA	Sus	Res	Sus	NA	MDR
5667-13		1	MDR	2013	Russia	Russia	Bavaria	Res	Sus	Res	Res	Res	NA	NA	Sus	Sus	Sus	NA	MDR
5675-12		1	MDR	2012	Germany	Germany	Rhineland-Palatinate	Res	Sus	Res	Res	Res	NA	NA	Sus	Sus	Sus	NA	MDR
5871-12	54	3	MDR	2013	Romania	Romania	North Rhine- Westphalia	Res	Res	Res	Res	Res	NA	NA	Sus	Sus	Sus	NA	MDR
5887-13	12	10	MDR	2013	Germany	Germany	North Rhine- Westphalia	Res	Res	Res	Res	Res	NA	NA	Sus	Sus	Sus	NA	MDR
6089-13		1	MDR	2013	Kazakhstan	Deutschland	Hamburg	Res	Sus	Sus	Res	Res	NA	NA	Sus	Sus	Sus	NA	MDR
6316-13		1	XDR	2013	Russia	Russia	Saxony	Res	Res	Res	Res	Res	Res	Res	Res	Res	Res	NA	XDR
6360-12		1	MDR	2012	India	India	Bremen	Sus	Sus	Sus	Res	Res	NA	NA	NA	NA	NA	NA	MDR
6364-12	54	3	MDR	2013	Romania	Romania	North Rhine- Westphalia	Res	Res	Res	Res	Res	NA	NA	Sus	Sus	Sus	NA	MDR
6760-13		1	MDR	2013	India	India	Hesse	Sus	Sus	Sus	Res	Res	NA	NA	NA	NA	NA	NA	MDR
6764-13	12	10	MDR	2013	Lithuania	Lithuania	North Rhine- Westphalia	Res	Res	Res	Res	Res	NA	NA	Sus	Sus	Sus	NA	MDR
6934-12		1	MDR	2012	Eritrea	Eritrea	Baden-Württemberg	Sus	Sus	Sus	Res	Res	NA	NA	NA	NA	NA	NA	MDR
72-13		1	not multidrug resistant	2013	Russia	Russia	Saxony	Res	Sus	Res	Res	Res	NA	NA	Sus	Sus	Sus	NA	MDR
7604-12	13	10	MDR	2012	Kazakhstan	Deutschland	Bavaria	Res	Sus	Sus	Res	Res	NA	NA	NA	NA	NA	NA	MDR
7712-13		1	XDR	2013	Russia	Russia	Brandenburg	Res	Res	Res	Res	Res	NA	NA	NA	NA	NA	NA	MDR
7854-13		1	MDR	2013	Ukraine	Deutschland	Lower Saxony	Res	Res	Sus	Res	Res	Sus	NA	Sus	Sus	Sus	NA	MDR
7977-12		1	MDR	2012	Russia	Russia	Bavaria	Res	Res	Res	Res	Res	NA	NA	Sus	Res	Sus	NA	MDR
7984-12		1	XDR	2012	Russia	Russia	North Rhine- Westphalia	Res	Res	Res	Res	Res	Res	NA	Res	Res	Res	NA	XDR
8017-13	24	5	MDR	2013	Georgia	Georgia	Saxony	Res	Res	Res	Res	Res	NA	NA	Res	Sus	Sus	NA	MDR
8291-13		1	XDR	2013	Azerbaijan	Azerbaijan	Berlin	Res	Res	Res	Res	Res	NA	NA	NA	NA	NA	NA	MDR
8300-13		1	MDR	2013	Lithuania	Lithuania	North Rhine- Westphalia	NA	NA	NA	Res	Res	NA	NA	Sus	Sus	Sus	NA	MDR
8305-13		1	MDR	2013	India	India	Saxony-Anhalt	Sus	Sus	Sus	Res	Res	Sus	NA	Res	Sus	Sus	NA	MDR
833-12	58	3	MDR	2012	India	India	Baden-Württemberg	Res	Res	Res	Res	Res	NA	NA	NA	NA	NA	NA	MDR
8347-13		1	MDR	2013	Kazakhstan	Kazakhstan	Berlin	Res	Sus	Res	Res	Res	Sus	NA	Sus	Sus	Sus	NA	MDR
8565-12	119	2	XDR	2012	Germany	Germany	Lower Saxony	Res	Res	Res	Res	Res	NA	NA	NA	NA	NA	NA	MDR
871-13		1	MDR	2013	Germany	Germany	Baden-Württemberg	Res	Res	Res	Res	Res	NA	NA	Sus	Sus	Sus	NA	MDR
8847-13		1	MDR	2013	Russia	Russia	Berlin	Res	Res	Res	Res	Res	NA	NA	NA	NA	NA	NA	MDR
886-12		1	MDR	2012	Germany	Germany	Hamburg	Res	Sus	Sus	Res	Res	NA	NA	NA	NA	NA	NA	MDR
9082-13		1	MDR	2013	Somalia	Somalia	Baden-Württemberg	Res	Res	Res	Res	Res	NA	NA	Sus	Sus	Sus	NA	MDR
9165-12		1	not multidrug resistant	2012	Kyrgyzstan	Kyrgyzstan	Hamburg	Res	Sus	Sus	Res	Res	NA	NA	NA	NA	NA	NA	MDR
9354-12		1	MDR	2012	Ukraine	Ukraine	North Rhine- Westphalia	Res	Res	Sus	Res	Res	Res	Res	Res	Sus	Sus	NA	MDR
9468-12		1	MDR	2012	Germany	Germany	North Rhine- Westphalia	NA	Sus	NA	Res	Res	NA	NA	Sus	Sus	Sus	NA	MDR
9498-12		1	MDR	2012	Turkey	Turkey	North Rhine- Westphalia	Res	Sus	Sus	Res	Res	NA	NA	Sus	Sus	Sus	NA	MDR
9505-13		1	MDR	2013	NA	NA	NA	NA	NA	NA	NA	NA	NA	NA	NA	NA	NA	NA	NA
9508-13		1	MDR	2013	Russia	Russia	Baden-Württemberg	Res	Sus	Sus	Res	Res	NA	NA	Sus	Res	Sus	NA	MDR
9653-12		1	MDR	2012	India	India	Baden-Württemberg	Res	Res	Res	Res	Res	NA	NA	NA	NA	NA	NA	MDR
9771-13		1	MDR	2013	Germany	Germany	Bavaria	Res	Res	Res	Res	Res	NA	NA	Sus	Res	Res	NA	MDR
9776-13		1	MDR	2013	Romania	Romania	Bavaria	Res	Sus	Sus	Res	Res	NA	NA	NA	NA	NA	NA	MDR
9777-13		1	MDR	2013	Ukraine	Deutschland	Lower Saxony	Sus	Sus	Sus	Res	Res	NA	NA	NA	NA	NA	NA	MDR
9926-13		1	MDR	2013	North Korea	North Korea	Hesse	Sus	Res	Res	Res	Res	NA	NA	Sus	Sus	Sus	NA	MDR
9927-13		1	MDR	2013	Kosovo	Kosovo	Baden-Württemberg	Sus	Sus	Sus	Res	Res	NA	NA	NA	NA	NA	NA	MDR
999-13		1	MDR	2013	Russia	Russia	Hamburg	Res	Res	Res	Res	Res	NA	NA	Sus	Res	Res	NA	MDR
