## Supplementary Table 4 for "Improving tuberculosis surveillance by detecting international transmission using publicly available whole-genome sequencing data"

### Sheet: Tabelle1
Characteristics of the molecular clusters identified among the 1335 multi- and extensively drug resistant Mycobacterium tuberculosis isolates analyzed in this study.
The classification of the isolates in MDR or XDR was based on the molecular drug resistance prediction.
MDR: multidrug resistant; XDR: extensively drug-resistant; NA: not available.
Cluster	No. of isolates	No. of MDR	Country of isolation of MDR	No. of XDR	Country of isolation of XDR	Year of isolation
name	in the cluster		(n)		(n)	(n)
1	79	79	South Africa (79)	0	0	2013 (79)
2	56	55	Moldova (49)	1	Moldova (1)	2016 (6)
			Germany (2)			2015 (43)
			Georgia (1)			2014 (1)
			NA (3)			2013 (1)
						2012 (1)
						2009 (1)
						NA (3)
3	54	54	South Africa (54)	0	0	2013 (54)
4	33	8	South Africa (8)	25	South Africa (25)	2012 (10)
						2011 (3)
						2010 (7)
						2009 (8)
						2008 (5)
5	30	12	South Africa (11)	18	South Africa (18)	2012 (4)
			Germany (1)			2011 (10)
						2010 (13)
						2009 (3)
6	27	8	South Africa (8)	19	South Africa (19)	2012 (6)
						2011 (9)
						2010 (5)
						2009 (4)
						2008 (3)
7	26	11	NA (11)	15	NA (15)	NA (26)
8	23	10	Georgia (10)	13	Georgia (11)	2014 (8)
					Azerbaijan (2)	2015 (15)
9	18	18	Georgia (16)	0	0	2015 (8)
			Germany (2)			2014 (8)
						2013 (2)
10	16	16	Tanzania (15)	0	0	NA (16)
			Botswana (1)
11	15	0	0	15	NA (15)	NA (15)
12	10	8	Germany (5)	2	Germany (2)	2013 (7)
			NA (3)			2009 (3)
13	10	1	Germany (1)	9	Kazakhstan (9)	2014 (9) 2012 (1)
14	9	9	South Africa (9)	0	0	2012 (9)
15	8	0	0	8	Thailand (8)	2012 (2)
						2011 (1)
						2008 (3)
						2007 (2)
16	8	8	South Africa (8)	0	0	2012 (8)
17	7	6	Moldova (6)	1	Moldova (1)	2016 (1)
						2015 (6)
18	6	6	South Africa (6)	0	0	2013 (6)
19	6	6	Thailand (5)	0	0	2007 (1)
			Switzerland (1)			2005 (3)
						2003 (1)
						NA (1)
20	6	6	Azerbaijan (3)	0	0	2016 (1)
			Russia (2)			2015 (3)
			Georgia (1)			NA (2)
21	6	6	Georgia (5)	0	0	2015 (2)
			Germany (1)			2014 (3)
						2013 (1)
22	6	6	Ivory Coast (6)	0	0	NA (6)
23	6	6	Georgia (6)	0	0	2014 (3)
						2015 (2)
						2016 (1)
24	5	5	Georgia (3)	0	0	2015 (1)
			Germany (2)			2014 (1)
						2013 (3)
25	5	5	Peru (5)	0	0	NA (5)
26	5	0	0	5	China (5)	2012 (2)
						2011 (2)
						2010 (1)
27	5	5	Moldova (5)	0	0	2015 (4)
						2009 (1)
28	5	5	South Africa (5)	0	0	2012 (5)
29	5	5	Georgia (5)	0	0	2015 (1)
						2014 (4)
30	4	4	South Africa (4)	0	0	2011 (2)
						2010 (2)
31	4	3	South Africa (3)	1	South Africa (1)	2012 (1)
						2010 (3)
32	4	3	China (3)	1	China (1)	2011 (2)
						2010 (2)
33	4	1	China (1)	3	China (3)	2011 (1)
						2009 (1)
						2008 (1)
						2007 (1)
34	4	4	Moldova (4)	0	0	2015 (3)
						2014 (1)
35	4	1	Georgia (1)	3	Georgia (2)	2015 (2)
					Germany (1)	2014 (1)
						2013 (1)
36	4	4	Botswana (4)	0	0	NA (4)
37	4	4	Djibouti (4)	0	0	NA (4)
38	4	4	Peru (4)	0	0	NA (4)
39	4	4	Vietnam (4)	0	0	2010 (1)
						2009 (3)
40	3	3	NA (3)	0	0	NA (3)
41	3	3	NA (3)	0	0	NA (3)
42	3	3	NA (3)	0	0	NA (3)
43	3	0	0	3	NA (3)	NA (3)
44	3	3	Nigeria (3)	0	0	2012 (3)
45	3	0	0	3	Georgia (3)	2014
46	3	0	0	3	Georgia (3)	2015 (1)
						2014 (1)
						2013 (1)
47	3	3	UK Oxford (3)	0	0	2015 (3)
48	3	3	Bangladesh (3)	0	0	2011 (2)
						2008 (1)
49	3	3	Bangladesh (3)	0	0	2012 (1)
						2007 (2)
50	3	3	Vietnam (3)	0	0	2011 (2)
						2010 (1)
51	3	3	Romania (3)	0	0	2015 (3)
52	3	3	Romania (3)	0	0	2016 (1)
						2015 (2)
53	3	2	Romania (1)	1	Romania (1)	2016 (1)
			Germany (1)			2015 (1)
						2013 (1)
54	3	3	Germany (3)	0	0	2012 (3)
55	3	1	South Africa (1)	2	South Africa (2)	2011 (1)
						2010 (1)
						2009 (1)
56	3	3	Viet Nam (3)	0	0	2011 (1)
						2010 (1)
						2009 (1)
57	3	1	Azerbaijan (1)	2	Azerbaijan (2)	2016 (1)
						2015 (2)
58	3	3	India (2)	0	0	2014 (1)
			Germany (1)			2012 (1)
						2005 (1)
59	3	3	Georgia (1)	0	0	2015 (1)
			Germany (2)			2012 (2)
60	3	2	Azerbaijan (2)	1	Azerbaijan (1)	2015 (3)
61	2	2	South Africa (2)	0	0	2010 (1)
						2008 (1)
62	2	2	Spain (2)	0	0	NA (2)
63	2	2	Spain (2)	0	0	NA (2)
64	2	2	Nigeria (2)	0	0	2012 (2)
65	2	2	Nigeria (2)	0	0	2012 (2)
66	2	2	South Africa (2)	0	0	2009 (2)
67	2	2	South Africa (2)	0	0	2009 (2)
68	2	1	South Africa (1)	1	South Africa (1)	2010 (2)
69	2	0	0	2	South Africa (2)	2012 (1)
						2010 (1)
70	2	1	South Africa (1)	1	South Africa (1)	2010 (1)
						2009 (1)
71	2	0	0	2	South Africa (2)	2011 (1)
						2009 (1)
72	2	0	0	2	South Africa (2)	2011 (1)
						2009 (1)
73	2	2	Thailand (2)	0	0	2009 (1)
						2008 (1)
74	2	0	0	2	Thailand (2)	2012 (1)
						2011 (1)
75	2	0	0	2	Georgia (2)	2015 (1)
						2014 (1)
76	2	2	Georgia (2)	0	0	2015 (1)
						2014 (1)
77	2	2	Ivory Coast (2)	0	0	NA (2)
78	2	2	Peru (2)	0	0	NA (2)
79	2	2	Moldova (2)	0	0	2015 (1)
						2012 (1)
80	2	2	Moldova (2)	0	0	2015 (1)
						2014 (1)
81	2	0	0	2	Moldova (2)	2015 (2)
82	2	0	0	2	Moldova (2)	2015 (2)
83	2	2	Moldova (2)	0	0	2015 (1)
						2014 (1)
84	2	1	Moldova (1)	1	Moldova (1)	2015 (1)
						2012 (1)
85	2	2	Bangladesh (2)	0	0	2008 (2)
86	2	2	Bangladesh (2)	0	0	2010 (1)
						2008 (1)
87	2	2	Bangladesh (2)	0	0	2011 (1)
						2008 (1)
88	2	2	England (2)	0	0	2015 (2)
89	2	2	Vietnam (2)	0	0	2010 (2)
90	2	2	Vietnam (2)	0	0	2010 (2)
91	2	2	India (2)	0	0	2014 (2)
92	2	2	Georgia (2)	0	0	2015 (2)
93	2	2	Georgia (2)	0	0	2015 (2)
94	2	2	Azerbaijan (2)	0	0	2016 (2)
95	2	0	0	2	Azerbaijan (2)	2016 (2)
96	2	0	0	2	Azerbaijan (2)	2016 (1)
						2015 (1)
97	2	2	Georgia (2)	0	0	2015 (2)
98	2	2	NA (2)	0	0	NA (2)
99	2	2	Georgia (2)	0	0	2015 (1)
						2014 (1)
100	2	2	Georgia (2)	0	0	2014 (2)
101	2	2	Georgia (2)	0	0	2014 (2)
102	2	2	Georgia (2)	0	0	2015 (1)
						2014 (1)
103	2	2	Georgia (1)	0	0	2014 (1)
			Germany (1)			2013 (1)
104	2	2	Moldova (2)	0	0	2015 (1)
						2009 (1)
105	2	2	India (2)	0	0	2005 (2)
106	2	2	Romania (2)	0	0	2015 (2)
107	2	2	Romania (2)	0	0	2016 (2)
108	2	2	Congo (2)	0	0	NA (2)
109	2	2	Tanzania (2)	0	0	NA (2)
110	2	2	Djibouti (2)	0	0	NA (2)
111	2	2	Djibouti (2)	0	0	NA (2)
112	2	2	Djibouti (2)	0	0	NA (2)
113	2	2	Djibouti (2)	0	0	NA (2)
114	2	2	Ireland (1)	0	0	2004 (1)
			Ivory Coast (1)			NA (1)
115	2	2	Vietnam (2)	0	0	2011 (1)
						2009 (1)
116	2	2	Vietnam (2)	0	0	2010 (2)
117	2	2	Romania (2)	0	0	2016 (1)
						2015 (1)
118	2	2	NA (2)	0	0	NA (2)
119	2	0	0	2	Germany (1)	2012 (1)
					NA (1)	NA (1)
120	2	2	South Africa (1)	0	0	2010 (1)
			NA (1)			NA (1)
121	2	2	NA (2)	0	0	NA (2)
122	2	1	NA (1)	1	Azerbaijan (1)	2016 (1)
						NA (1)
123	2	2	NA (2)	0	0	NA (2)
124	2	1	Germany (1)	1	Germany (1)	2013 (1)
						2012 (1)
125	2	2	Germany (2)	0	0	2013 (1)
						2012 (1)
126	2	0	0	2	Germany (2)	2013 (1)
						2012 (1)
127	2	2	Germany (2)	0	0	2012 (2)
128	2	2	Germany (2)	0	0	2012 (2)
129	2	2	Germany (2)	0	0	2012 (2)
130	2	0	0	2	Azerbaijan (2)	2015 (1)
						2016 (1)
131	2	1	Azerbaijan (1)	1	Azerbaijan (1)	2015 (1)
						2016 (1)
132	1	1	Georgia (1)	1	Gergia (1)	2014 (2 )
133	2	2	Georgia (2)	0	0	2014 (2)
All other	1 (n=591)*	522	Azerbaijan (19)	65	Azerbaijan (16)	1996 (1)
			Bangladesh (34)		China (2)	2004 (5)
			Botswana (1)		Georgia (8)	2005 (9)
			Canada (2)		Germany (9)	2006 (5)
			China (8)		Ireland (1)	2007 (5)
			Congo (5)		Moldova (12)	2008 (8)
			Djibouti (19)		Myanmar (1)	2009 (29)
			Georgia (61)		Romania (4)	2010 (37)
			Germany (80)		South Africa (9)	2011 (19)
			India (22)		NA (3)	2012 (58)
			Ireland (2)			2013 (68)
			Ivory Coast (20)			2014 (47)
			Myanmar (1)			2015 (120)
			Moldova (43)			2016 (30)
			Nigeria (20)			NA (154)
			Peru (12)
			Romania (19)
			South Africa (8)
			Switzerland (4)
			Thailand (7)
			UK (3)
			Vietnam (50)
			NA (82)
* four isolates were classified as not multi-resistent according to the molecular drug resistance prediction
