## Supplementary Table 5 for "Improving tuberculosis surveillance by detecting international transmission using publicly available whole-genome sequencing data"

### Sheet: Tabelle1
Neighbour distances of the molecular clusters identified in the 1335 isolates analyzed in this study.
Cluster	No. of isolates
name	in the cluster	Min. neighbour distance	1st Qu. neighbour distance	Median neighbour distance	Mean neighbour distance	3rd Qu. neighbour distance	Max. neighbour distance	Max. cluster distance
1	79	0	0	0	0.0384	0	1.013	3.05716
2	56	0	2.022	5.042	5.263	8.318	12.1	28.2809
3	54	0	0	0	0.09361	0	2.02	6.15029
4	33	0	1.016	3.036	3.223	5.042	8.084	26.3844
5	30	0	1.276	3.032	3.96	6.093	12.12	24.5714
6	27	0	1.009	4.038	3.772	6.067	10.09	21.209
7	26	0	0	0	0.7377	0	8.07	18.2862
8	23	0	0	2.019	2.593	3.034	8.077	22.3202
9	18	0	2.023	3.028	3.201	5.052	6.08	14.2067
10	16	0	0	0	0	0	0	2.02347
11	15	0	0	0	0.7423	0	9.109	15.1913
12	10	1.008	6.112	7.584	6.889	8.897	12.09	21.3543
13	10	0	0	0	1.516	1.006	12.15	16.2279
14	9	0	0	0	0.2243	0	1.01	2.0258
15	8	0	0	0	0	0	0	13.1888
16	8	0	0	0	0.3786	0	3.029	4.0527
17	7	9.085	9.588	10.09	10.38	11.11	12.12	21.1984
18	6	0	0	0	0.1688	0	1.013	2.02754
19	6	1.012	1.262	2.013	1.847	2.014	3.019	12.147
20	6	0	1.772	7.089	5.235	7.858	9.116	14.1701
21	6	2.021	2.277	3.562	3.394	4.081	5.117	8.08745
22	6	4.064	5.079	8.124	7.613	8.887	12.16	16.2616
23	6	0	0	0.5057	2.866	4.054	11.12	14.1497
24	5	2.044	2.044	9.166	6.508	9.166	10.12	15.2871
25	5	0	0	0	1.014	2.027	3.044	5.07459
26	5	0	0	1.008	1.615	3.04	4.026	8.09781
27	5	1.011	1.011	6.056	5.654	9.083	11.11	18.1592
28	5	0	0	0	0	0	0	0
29	5	0	0	2.017	1.211	2.018	2.021	5.04676
30	4	0	0	1.015	3.03	4.045	10.09	12.1977
31	4	6.125	6.125	8.125	8.369	10.37	11.1	21.2263
32	4	1.006	1.006	1.512	1.763	2.269	3.021	5.04736
33	4	0	0	0	2.273	2.273	9.091	12.135
34	4	0	0	4.539	5.042	9.581	11.09	20.1757
35	4	6.082	6.082	6.087	6.088	6.093	6.096	8.08625
36	4	2.028	2.028	3.034	3.287	4.293	5.051	7.09896
37	4	6.091	6.091	6.602	6.602	7.112	7.112	15.1574
38	4	1.012	1.012	2.024	2.024	3.035	3.035	13.129
39	4	8.08	8.08	9.603	9.851	11.37	12.12	19.196
40	3	0	0	0	0	0	0	5.0309
41	3	0	0	0	3.026	4.539	9.079	10.0911
42	3	0	0	0	0.3372	0.5058	1.012	1.01164
43	3	0	0	0	0	0	0	0
44	3	0	0	0	0	0	0	0
45	3	0	0	0	0.3364	0.5045	1.009	1.01614
46	3	1.009	1.009	1.009	2.692	3.533	6.057	6.06991
47	3	0	0	0	0.6755	1.013	2.026	2.02657
48	3	3.033	3.033	3.033	4.045	4.551	6.069	7.0772
49	3	4.04	4.04	4.04	4.383	4.555	5.07	9.12508
50	3	7.079	7.079	7.079	8.755	9.593	12.11	15.1491
51	3	3.021	3.021	3.021	4.027	4.53	6.04	7.04797
52	3	2.017	2.017	2.017	2.017	2.018	2.019	2.019
53	3	6.078	6.078	6.078	7.765	8.608	11.14	14.1492
54	3	0	0	0	0	0	0	0
55	3	10.08	10.08	10.08	10.42	10.59	11.1	13.1196
56	3	8.076	8.076	8.076	8.747	9.083	10.09	12.1064
57	3	11.13	11.13	11.13	11.46	11.63	12.13	17.1762
58	3	4.056	4.056	4.056	6.748	8.095	12.13	12.1747
59	3	10.16	10.16	10.16	10.82	11.15	12.13	14.2247
60	3	6.058	6.058	6.058	7.07	7.576	9.094	12.114
61	2	2.027	2.027	2.027	2.027	2.027	2.027	2.02743
62	2	5.054	5.054	5.054	5.054	5.054	5.054	5.05361
63	2	0	0	0	0	0	0	0
64	2	0	0	0	0	0	0	0
65	2	0	0	0	0	0	0	0
66	2	8.066	8.066	8.066	8.066	8.066	8.066	8.06563
67	2	0	0	0	0	0	0	0
68	2	0	0	0	0	0	0	0
69	2	3.027	3.027	3.027	3.027	3.027	3.027	3.02666
70	2	11.09	11.09	11.09	11.09	11.09	11.09	11.0876
71	2	1.008	1.008	1.008	1.008	1.008	1.008	1.00832
72	2	5.044	5.044	5.044	5.044	5.044	5.044	5.04445
73	2	2.027	2.027	2.027	2.027	2.027	2.027	2.02691
74	2	1.011	1.011	1.011	1.011	1.011	1.011	1.01146
75	2	0	0	0	0	0	0	0
76	2	7.07	7.07	7.07	7.07	7.07	7.07	7.06984
77	2	4.037	4.037	4.037	4.037	4.037	4.037	4.03738
78	2	11.13	11.13	11.13	11.13	11.13	11.13	11.1298
79	2	0	0	0	0	0	0	0
80	2	6.101	6.101	6.101	6.101	6.101	6.101	6.10061
81	2	3.029	3.029	3.029	3.029	3.029	3.029	3.02877
82	2	12.11	12.11	12.11	12.11	12.11	12.11	12.1101
83	2	1.01	1.01	1.01	1.01	1.01	1.01	1.0103
84	2	9.089	9.089	9.089	9.089	9.089	9.089	9.08882
85	2	11.11	11.11	11.11	11.11	11.11	11.11	11.1135
86	2	0	0	0	0	0	0	0
87	2	6.054	6.054	6.054	6.054	6.054	6.054	6.05402
88	2	0	0	0	0	0	0	0
89	2	6.048	6.048	6.048	6.048	6.048	6.048	6.04841
90	2	9.085	9.085	9.085	9.085	9.085	9.085	9.08529
91	2	0	0	0	0	0	0	0
92	2	6.105	6.105	6.105	6.105	6.105	6.105	6.10456
93	2	5.047	5.047	5.047	5.047	5.047	5.047	5.04709
94	2	0	0	0	0	0	0	0
95	2	1.013	1.013	1.013	1.013	1.013	1.013	1.0127
96	2	0	0	0	0	0	0	0
97	2	8.071	8.071	8.071	8.071	8.071	8.071	8.07067
98	2	0	0	0	0	0	0	0
99	2	3.034	3.034	3.034	3.034	3.034	3.034	3.03374
100	2	0	0	0	0	0	0	0
101	2	0	0	0	0	0	0	0
102	2	3.024	3.024	3.024	3.024	3.024	3.024	3.02408
103	2	4.047	4.047	4.047	4.047	4.047	4.047	4.04662
104	2	1.012	1.012	1.012	1.012	1.012	1.012	1.01204
105	2	0	0	0	0	0	0	0
106	2	9.065	9.065	9.065	9.065	9.065	9.065	9.06491
107	2	1.01	1.01	1.01	1.01	1.01	1.01	1.00958
108	2	9.078	9.078	9.078	9.078	9.078	9.078	9.07827
109	2	1.012	1.012	1.012	1.012	1.012	1.012	1.01219
110	2	3.055	3.055	3.055	3.055	3.055	3.055	3.05524
111	2	4.054	4.054	4.054	4.054	4.054	4.054	4.0535
112	2	7.08	7.08	7.08	7.08	7.08	7.08	7.07953
113	2	0	0	0	0	0	0	0
114	2	12.16	12.16	12.16	12.16	12.16	12.16	12.161
115	2	11.1	11.1	11.1	11.1	11.1	11.1	11.105
116	2	12.11	12.11	12.11	12.11	12.11	12.11	12.1051
117	2	10.11	10.11	10.11	10.11	10.11	10.11	10.1099
118	2	0	0	0	0	0	0	0
119	2	0	0	0	0	0	0	0
120	2	8.125	8.125	8.125	8.125	8.125	8.125	8.12498
121	2	11.1	11.1	11.1	11.1	11.1	11.1	11.0991
122	2	11.16	11.16	11.16	11.16	11.16	11.16	11.1609
123	2	0	0	0	0	0	0	0
124	2	10.1	10.1	10.1	10.1	10.1	10.1	10.1019
125	2	11.21	11.21	11.21	11.21	11.21	11.21	11.2111
126	2	0	0	0	0	0	0	0
127	2	0	0	0	0	0	0	0
128	2	5.051	5.051	5.051	5.051	5.051	5.051	5.05145
129	2	3.033	3.033	3.033	3.033	3.033	3.033	3.03269
130	2	1.01	1.01	1.01	1.01	1.01	1.01	1.01023
131	2	0	0	0	0	0	0	0
132	2	0	0	0	0	0	0	0
133	2	0	0	0	0	0	0	0
