## Supplementary Table 7 for "Improving tuberculosis surveillance by detecting international transmission using publicly available whole-genome sequencing data"

### Sheet: Sheet1
Cluster detection for the German dataset: The comparison of MTBseq Pipeline by Kohl et al. 2018 and PANPASCO Pipeline by Jandrasists et al. 2019. MTBseq pipeline detected 13 cluster (cluster size > 1 sample) while PANPASCO detected 11 clusters in the dataset of 131 samples from Germany. All clusters detected by PANPASCO where identically to clusters from MTBseq. For both methods we used the SNP c…
Four isolates were classified as not multi-resistent according to the molecular drug resistance prediction.
SRA: sequence read archive; MDR: multidrug resistant; XDR: extensively drug-resistant; NA: not available
SampleID	MTBseq cutoff <13	PANPASCO cutoff <13	cluster_size
10926-12	group_1	cluster_5	2
11460-12	group_1	cluster_5	2
253-12	group_10	cluster_9	2
254-12	group_10	cluster_9	2
1244-13	group_11	cluster_1	7
12466-13	group_11	cluster_1	7
12487-13	group_11	cluster_1	7
3007-13	group_11	cluster_1	7
4245-13	group_11	cluster_1	7
5887-13	group_11	cluster_1	7
6764-13	group_11	cluster_1	7
11250-12	group_12	cluster_6	2
11686-13	group_12	cluster_6	2
4153-13	group_13	cluster_11	2
8017-13	group_13	cluster_11	2
10346-12	group_2	cluster_3	2
10428-12	group_2	cluster_3	2
2955-12-01	group_3	cluster_10	2
4305-13	group_3	cluster_10	2
4839-12-01	group_4	ungrouped
5096-13	group_4	ungrouped
10962-13	group_5	ungrouped
3593-12-01	group_5	ungrouped
10655-12	group_6	cluster_4	2
134-13	group_6	cluster_4	2
10896-12	group_7	cluster_2	3
5871-12-01	group_7	cluster_2	3
6364-12-01	group_7	cluster_2	3
11883-13	group_8	cluster_7	2
13344-13	group_8	cluster_7	2
1571-12	group_9	cluster_8	2
3617-12-01	group_9	cluster_8	2
10162-13	ungrouped	ungrouped
10284-13	ungrouped	ungrouped
10490-13	ungrouped	ungrouped
10505-13	ungrouped	ungrouped
10743-13	ungrouped	ungrouped
10759-13	ungrouped	ungrouped
10840-13	ungrouped	ungrouped
11132-13	ungrouped	ungrouped
11355-13	ungrouped	ungrouped
11960-13	ungrouped	ungrouped
11987-13	ungrouped	ungrouped
12009-13	ungrouped	ungrouped
12016-13	ungrouped	ungrouped
12017-13	ungrouped	ungrouped
12018-13	ungrouped	ungrouped
12041-13	ungrouped	ungrouped
12103-13	ungrouped	ungrouped
12471-13	ungrouped	ungrouped
12510-13	ungrouped	ungrouped
1296-12	ungrouped	ungrouped
1298-12	ungrouped	ungrouped
13432-13	ungrouped	ungrouped
13739-13	ungrouped	ungrouped
13898-13	ungrouped	ungrouped
14217-13	ungrouped	ungrouped
14489-13	ungrouped	ungrouped
1560-12	ungrouped	ungrouped
1635-12	ungrouped	ungrouped
1725-13	ungrouped	ungrouped
2065-13	ungrouped	ungrouped
2135-12	ungrouped	ungrouped
2303-12	ungrouped	ungrouped
2378-13	ungrouped	ungrouped
2636-13	ungrouped	ungrouped
2709-13	ungrouped	ungrouped
2718-13	ungrouped	ungrouped
2823-13	ungrouped	ungrouped
304-13	ungrouped	ungrouped
3106-13	ungrouped	ungrouped
3116-13	ungrouped	ungrouped
3125-13	ungrouped	ungrouped
3201-12	ungrouped	ungrouped
3290-12	ungrouped	ungrouped
3413-12	ungrouped	ungrouped
4038-12	ungrouped	ungrouped
4345-12	ungrouped	ungrouped
4517-13	ungrouped	ungrouped
4556-12	ungrouped	ungrouped
4563-13	ungrouped	ungrouped
4751-13	ungrouped	ungrouped
479-12	ungrouped	ungrouped
4798-13	ungrouped	ungrouped
4893-12	ungrouped	ungrouped
4960-13	ungrouped	ungrouped
5033-12	ungrouped	ungrouped
5158-12	ungrouped	ungrouped
5190-13	ungrouped	ungrouped
521-14	ungrouped	ungrouped
5271-12	ungrouped	ungrouped
5366-12	ungrouped	ungrouped
565-12	ungrouped	ungrouped
5667-13	ungrouped	ungrouped
5675-12	ungrouped	ungrouped
6089-13	ungrouped	ungrouped
6316-13	ungrouped	ungrouped
6760-13	ungrouped	ungrouped
72-13	ungrouped	ungrouped
7712-13	ungrouped	ungrouped
7854-13	ungrouped	ungrouped
7977-12	ungrouped	ungrouped
7984-12	ungrouped	ungrouped
8291-13	ungrouped	ungrouped
8300-13	ungrouped	ungrouped
8305-13	ungrouped	ungrouped
833-12	ungrouped	ungrouped
8347-13	ungrouped	ungrouped
8565-12	ungrouped	ungrouped
8847-13	ungrouped	ungrouped
9082-13	ungrouped	ungrouped
9354-12	ungrouped	ungrouped
9468-12	ungrouped	ungrouped
9498-12	ungrouped	ungrouped
9505-13	ungrouped	ungrouped
9508-13	ungrouped	ungrouped
9653-12	ungrouped	ungrouped
9771-13	ungrouped	ungrouped
9776-13	ungrouped	ungrouped
9777-13	ungrouped	ungrouped
9926-13	ungrouped	ungrouped
999-13	ungrouped	ungrouped
5439-12	ungrouped	ungrouped
6360-12	ungrouped	ungrouped
6934-12	ungrouped	ungrouped
7604-12	ungrouped	ungrouped
871-13	ungrouped	ungrouped
9927-13	ungrouped	ungrouped
14102-13	ungrouped	ungrouped
886-12	ungrouped	ungrouped
9165-12	ungrouped	ungrouped
